# The protein phosphatase 2A catalytic subunit Pph22 partners with Tap42 and Rrd2 to control viability and virulence in *Cryptococcus neoformans*

**DOI:** 10.64898/2026.09.29.755495

**Authors:** Soojin Yu, Hyunjin Cha, Doyeon Won, Seong-Ryong Yu, Ran Seo, Kyung-Ah Lee, Jong-Seung Lee, Won-Jae Lee, Yong-Sun Bahn

## Abstract

Protein phosphatase 2A regulates eukaryotic signaling, but the function of its associated regulators remains poorly understood in the human fungal pathogen *Cryptococcus neoformans*. Here, we used affinity purification coupled with mass spectrometry and identified 81 candidate proteins associated with the catalytic subunit Pph22, including the scaffold subunit Tpd3, the regulator Tap42, and the protein phosphatase methylesterase 1. Conditional-expression and meiotic spore analyses supported an essential role for *TAP42* in viability. We identified CNAG_05505 as the Rrd2 ortholog and detected an interaction between Rrd2 and Pph22 in a yeast two-hybrid assay. Deletion of *RRD2* impaired thermotolerance, altered responses to multiple stresses and antifungal agents, reduced melanin and capsule production, delayed sexual development, and inhibited titan cell formation. Mutants also displayed altered cell wall staining and reduced expression of genes involved in chitin synthesis and deacetylation. *RRD2* deletion increased basal Hog1 phosphorylation, whereas *PPH22* overexpression reduced it. Double-mutant analysis revealed phenotype-dependent genetic interactions between *RRD2* and *HOG1*. Although *RRD2* deletion did not significantly alter overall survival in the *Drosophila* infection assay, it markedly attenuated virulence in mice: all mutant-infected mice survived the 70-day observation period, and fungal burdens were reduced across multiple organs at 21 days post-infection. These findings distinguish the essential contribution of Tap42 from the broad roles of Rrd2 in stress adaptation, morphogenesis, cell surface organization, and mammalian virulence, extending the functional analysis of the cryptococcal protein phosphatase 2A regulatory network.

**SUMMARY:** *Cryptococcus neoformans* is a fungus that can cause life-threatening infections. We studied the proteins linked to an enzyme that removes phosphate groups from other proteins and helps regulate cell behavior. Tap42 was essential for fungal survival, whereas Rrd2 helped the fungus tolerate stress, produce protective surface structures and pigment, and undergo developmental changes. Removing Rrd2 greatly reduced the ability of the fungus to cause disease in mice, although it did not significantly change overall survival in infected fruit flies. These findings reveal distinct contributions of phosphatase-associated proteins to fungal survival and infection and provide basis for investigating their underlying mechanisms.
