## Supplementary Dataset 1 for "The protein phosphatase 2A catalytic subunit Pph22 partners with Tap42 and Rrd2 to control viability and virulence in *Cryptococcus neoformans*"

### Sheet: Information
	Supplementary Dataset 1. Pph22-4×FLAG affinity purification-mass spectrometry data This dataset contains the results of affinity purification-mass spectrometry (AP-MS) analysis of the Pph22-4×FLAG strain, performed in three biological replicates. Proteins detected in at least 2 of 3 replicates were annotated against the CRAPome database to flag frequently detected background proteins. Ribosomal p…

### Sheet: Sheet 1. Detected ≥2 out of 3
Supplementary Dataset 1. Pph22-4×FLAG affinity purification-mass spectrometry data.
Sheet 1. Proteins detected in at least 2 of 3 biological replicates
Rank	H99 locus ID	Protein Accession	JEC21 ortholog ID	Protein name	B1 score	B2 score	B3 score	Average score
1	CNAG_01727	J9VZ70	CNC02320	Ssa1	865.333	1089.67	1363	1106
2	CNAG_02177	AFR95643	CNE03610	Pph22	739.333	909.667	1135	928
3	CNAG_00334	AFR92468	CNA03160		665.667	783.333	1124	857.667
4	CNAG_06125	AFR98350	CNM01300	Tef1	587	618.667	788	664.556
5	CNAG_01117	AFR95029	CND02420	Ef3	412.333	563.667	1014	663.333
6	CNAG_06699	AFR95986	CNF03160		444	565	747	585.333
7	CNAG_04762	AFR97455	CNJ01920		384.333	481.333	721	528.889
8	CNAG_06101	AFR98326	CNM01080		349.333	452	693	498.111
9	CNAG_01890	AFR98086	CNK02310	Met6	361.333	731.333	387	493.222
10	CNAG_02974	AFR93718	CNC05830		408.333	520.667	477	468.667
11	CNAG_05179	J9VPD8	CNL04470		413.667	322.333	549	428.333
12	CNAG_00656	AFR92785	CNA06360		265	465.667	486	405.556
13	CNAG_00992	AFR95155	CND01200		420.667	245.333	482	382.667
14	CNAG_05199	AFR94464	CNL04260		420.667	151.333	549	373.667
15	CNAG_04114	AFR96845	CNI04340		307.667	395	410	370.889
16	CNAG_01884	AFR98081	CNK02240		275.333	419.667	370	355
17	CNAG_05555	AFR98982	CNH02040		350	325.667	380	351.889
18	CNAG_05465	4D6V	CNH01270	Gib2	329.667	263.667	454	349.111
19	CNAG_01577	AFR97782	CNC00920		409.333	113	496	339.444
20	CNAG_01984	AFR98178	CNK03170	Tal1	280.667	301.667	386	322.778
21	CNAG_06150	AFR98377	CNM01520		255.333	446.667	263	321.667
22	CNAG_04659	AFR97558	CNJ00950	Pdc1	285.667	337.667	290	304.444
23	CNAG_03198	AFR96425	CNG03720		264	239.333	404	302.444
24	CNAG_04004	AFR93504	CNB04880		262	285.667	346	297.889
25	CNAG_00640	AFR92768	CNA06200		197.667	305.667	389	297.444
26	CNAG_02234	AFR95584	CNE03060		247.333	274.333	343	288.222
27	CNAG_06840	AFR94637	CND06220		328.667	236	297	287.222
28	CNAG_00483	P48465	CNA04650		177.333	308	349	278.111
29	CNAG_07914	AFR98439	CNM02110	Tpd3	147.667	129	557	277.889
30	CNAG_05750	AFR96068	CNF02280	Atp1	289.667	114.333	419	274.333
31	CNAG_00116	AFR92252	CNA01060		149	427.667	236	270.889
32	CNAG_01990	AFR98184	CNK03230		264	182.333	352	266.111
33	CNAG_00417	AFR92550	CNA04050		267	226.667	291	261.556
34	CNAG_06447	AFR98686	CNN01720		214.333	217.667	337	256.333
35	CNAG_05232	AFR94487	CNL03960	Rpl2	227.667	273	255	251.889
36	CNAG_02928	AFR93764	CNC05360		154	298.667	278	243.556
37	CNAG_06377	AFR98615	CNN01030		153.667	246	320	239.889
38	CNAG_02331	AFR95498	CNE02160		167.333	230.667	320	239.333
39	CNAG_03787	AFR93294	CNB02810		146	187	381	238
40	CNAG_07561	AFR94072	CNK01050		253.333	148.667	272	224.667
41	CNAG_04726	AFR97493	CNJ01560		128.667	195	348	223.889
42	CNAG_01224	AFR94920	CND03460		232	143	276	217
43	CNAG_06605	AFR95890	CNF04150		128	156	352	212
44	CNAG_04883	AFR97334	CNJ03110		200	-	222	211
45	CNAG_06231	AFR98459	CNM02320		171.333	174.333	284	209.889
46	CNAG_00785	AFR92916	CNA07620		162.333	228	239	209.778
47	CNAG_03780	AFR93287	CNB02750		195.667	235.333	190	207
48	CNAG_06923	AFR94180	CNK00070	Xfp2	163.333	206.333	238	202.556
49	CNAG_00034	AFR92173	CNA00250	Rpl9B	127.333	227.333	234	196.222
50	CNAG_04445	AFR97165	CNI01120		120.667	216.667	247	194.778
51	CNAG_06770	AFR93031	CNB00300	Fba1	251	152	180	194.333
52	CNAG_03739	AFR93244	CNB02360		116.333	240	213	189.778
53	CNAG_01151	AGV14337	CND02770	Ubc5	127.667	241.667	191	186.778
54	CNAG_01480	AFR97687	CNC06990		161	170.667	220	183.889
55	CNAG_01820	AGV14729	CNC03080	Pyk1	144	142.333	244	176.778
56	CNAG_05725	AFR96043	CNF02480		123.5	134.333	263	173.611
57	CNAG_04082	AFR93582	CNB05640		144.667	129.333	243	172.333
58	CNAG_04152	AFR96882	CNI02890		84.3333	122	303	169.778
59	CNAG_05753	AGV14483	CNF02250	Arg5	168.667	136.333	201	168.667
60	CNAG_03283	AFR96503	CNG02920		194.333	146.667	152	164.333
61	CNAG_03053	AFR93642	CNC00350		156	126.667	209	163.889
62	CNAG_05918	AFR96238	CNF00570		263	38.6667	186	162.556
63	CNAG_00788	AFR92919	CNA07650	Ndh1	177	197	113	162.333
64	CNAG_07839	AGV14627	CNJ03370		165.667	145.333	174	161.667
65	CNAG_07363	AFR92611	CNA04610		165.5	56.5	256	159.333
66	CNAG_04215	Q8TG24	CNI03560	Met3	150.333	114	202	155.444
67	CNAG_05900	AFR96220	CNF00730		105.5	57	295	152.5
68	CNAG_01170	AFR94975	CND02960		83.3333	198.667	164	148.667
69	CNAG_06102	AGV14766	CNM01090		127.5	132.333	186	148.611
70	CNAG_06443	AFR98682	CNN01680	Kar2	169.333	100.667	173	147.667
71	CNAG_04799	AFR97417	CNJ02260		159	113.667	162	144.889
72	CNAG_04021	AFR93520	CNB05030		151.333	112.333	168	143.889
73	CNAG_04441	AFR97161	CNI01160		203	188	37	142.667
74	CNAG_02330	AFR95499	CNE02170		103	128	195	142
75	CNAG_01840	AFR98035	CNC03260	Tub1	61.5	194.5	162	139.333
76	CNAG_00935	AFR95194	CND00750		147.333	105	156	136.111
77	CNAG_07851	AFR97439	CNJ02060		139	88	170	132.333
78	CNAG_04969	AFR94235	CNL06460	Ugd1	121.5	105.333	168	131.611
79	CNAG_01486	AFR97692	CNC06940		-	104	159	131.5
80	CNAG_05884	AFR96204	CNF00890	Kap123	54	86.5	237	125.833
81	CNAG_06095	AFR98320	CNM01020		128.667	89.3333	154	124
82	CNAG_01137	AFR95008	CND02620		120.667	90.3333	160	123.667
83	CNAG_01404	AFR94738	CND05160		75.5	124.667	167	122.389
84	CNAG_04192	AFR96924	CNI03300		104.667	87.3333	164	118.667
85	CNAG_05602	AFR99030	CNH02450	Put2	165	154.667	30	116.556
86	CNAG_00703	AFR92833	CNA06820		98.3333	73	174	115.111
87	CNAG_06633	AFR95918	CNF03840		101	201	43	115
88	CNAG_00779	AFR92910	CNA07570	Rpl27	79.3333	89	168	112.111
89	CNAG_02736	AFR93954	CNC03610		109	75	144	109.333
90	CNAG_04068	AFR93568	CNB05510		96	91.6667	123	103.556
91	CNAG_07676	AFR96168	CNF01240		50.5	78.5	179	102.667
92	CNAG_07807	AFR94317	CNL05670		47.3333	133.667	126	102.333
93	CNAG_05904	AFR96224	CNF00670		62	114.667	127	101.222
94	CNAG_00672	AFR92801	CNA06500		69	111.333	119	99.7778
95	CNAG_03263	AFR96484	CNG03130	Tuf1	65	91.3333	120	92.1111
96	CNAG_00006	AFR92144	CNA00070		114.667	62.5	99	92.0556
97	CNAG_02418	AFR95416	CNE01390		89	99.3333	80	89.4444
98	CNAG_07004	AFR94683	CND05840	Lpd1α	130.333	52	81	87.7778
99	CNAG_02129	AFR95690	CNE04080		-	69	103	86
100	CNAG_03577	AFR96799	CNG00300		117	32	104	84.3333
101	CNAG_01558	AFR97763	CNC06260		75.6667		91	83.3333
102	CNAG_00741	AFR92871	CNA07200		37	92.6667	114	81.2222
103	CNAG_01264	AFR94878	CND03850		133.667	74	32	79.8889
104	CNAG_04800	AFR97416	CNJ02270		54.3333	-	105	79.6667
105	CNAG_00232	AFR92366	CNA02220		-	80	73	76.5
106	CNAG_01951	AGV14741	CNK02900		29.3333	75.5	123	75.9444
107	CNAG_03251	AFR96477	CNG03220	Arf2	-	44.5	107	75.75
108	CNAG_01153	AFR94992	CND02790		58	65.6667	97	73.5556
109	CNAG_03127	AFR96352	CNG04360		81	67.5	67	71.8333
110	CNAG_02359	AFR95470	CNE01910		67	-	73	70
111	CNAG_05525	AFR98951	CNH01770		-	61	77	69
112	CNAG_06112	AFR98336	CNM01170		70.5	52	81	67.8333
113	CNAG_04362	AFR97093	CNI01880		-	35	91	63
114	CNAG_02212	AFR95608	CNE03290		78.5	34	71	61.1667
115	CNAG_05907	AFR96227	CNF00650		83.3333	42.3333	46	57.2222
116	CNAG_02257	AFR95571	CNE02890		38.5	88.3333	33	53.2778
117	CNAG_02502	AFR95330	CNE00590		-	50.5	53	51.75
118	CNAG_05556	AFR98983	CNH02050		-	47	56	51.5
119	CNAG_02917	AFR93775	CNC05270		25	41.5	87	51.1667
120	CNAG_01628	AFR97833	CNC01410		50.6667	46.3333	54	50.3333
121	CNAG_05800	AFR96119	CNF01790		-	55	45	50
122	CNAG_00809	AFR92940	CNA07860		-	49	50	49.5
123	CNAG_03507	AFR96730	CNG00860		71.3333	44	31	48.7778
124	CNAG_00335	AFR92469	CNA03170	Tap42	76.6667	35.5	32	48.0556
125	CNAG_06222	AFR98450	CNM02240		64	29	50	47.6667
126	CNAG_07628	AFR95378	CNE01020		67	31.5	31	43.1667
127	CNAG_04448	AFR97168	CNI01090		49.3333	-	34	41.6667
128	CNAG_05920	AFR96240	CNF00550		39.3333	42	39	40.1111
129	CNAG_03303	AFR96524	CNG02740		28.3333	-	45	36.6667
130	CNAG_01813	AFR98009	CNC03020		-	38	35	36.5
131	CNAG_03747	AFR93252	CNB02420		41.3333	37	30	36.1111
132	CNAG_07318	AFR92334	CNA01870		21.3333	32	46	33.1111
133	CNAG_03125	AFR96350	CNG04370		30.6667	30.6667	27	29.4444
134	CNAG_05734	AGV14475	CNF02400	Sla2	22.3333	-	36	29.1667
135	CNAG_05216	AFR94471	CNL04130	Rad53	-	29.5	28	28.75

### Sheet: Sheet 2. Filtered candidates
Supplementary Dataset 1. Pph22-4×FLAG affinity purification-mass spectrometry data.
Sheet 2. Candidate Pph22-associated proteins retained after exclusion of ribosomal proteins
Rank	H99 locus ID	Protein Accession	JEC21 ortholog ID	Protein name	B1 score	B2 score	B3 score	Average score
1	CNAG_01727	J9VZ70	CNC02320	Ssa1	865.333	1089.67	1363	1106
2	CNAG_02177	AFR95643	CNE03610	Pph22	739.333	909.667	1135	928
3	CNAG_00334	AFR92468	CNA03160		665.667	783.333	1124	857.667
4	CNAG_06125	AFR98350	CNM01300	Tef1	587	618.667	788	664.556
5	CNAG_01117	AFR95029	CND02420	Ef3	412.333	563.667	1014	663.333
6	CNAG_06699	AFR95986	CNF03160		444	565	747	585.333
7	CNAG_06101	AFR98326	CNM01080		349.333	452	693	498.111
8	CNAG_01890	AFR98086	CNK02310	Met6	361.333	731.333	387	493.222
9	CNAG_02974	AFR93718	CNC05830		408.333	520.667	477	468.667
10	CNAG_05179	J9VPD8	CNL04470		413.667	322.333	549	428.333
11	CNAG_00992	AFR95155	CND01200		420.667	245.333	482	382.667
12	CNAG_05199	AFR94464	CNL04260		420.667	151.333	549	373.667
13	CNAG_05465	4D6V	CNH01270	Gib2	329.667	263.667	454	349.111
14	CNAG_01577	AFR97782	CNC00920		409.333	113	496	339.444
15	CNAG_01984	AFR98178	CNK03170	Tal1	280.667	301.667	386	322.778
16	CNAG_06150	AFR98377	CNM01520		255.333	446.667	263	321.667
17	CNAG_04659	AFR97558	CNJ00950	Pdc1	285.667	337.667	290	304.444
18	CNAG_06840	AFR94637	CND06220		328.667	236	297	287.222
19	CNAG_00483	P48465	CNA04650		177.333	308	349	278.111
20	CNAG_07914	AFR98439	CNM02110	Tpd3	147.667	129	557	277.889
21	CNAG_05750	AFR96068	CNF02280	Atp1	289.667	114.333	419	274.333
22	CNAG_00417	AFR92550	CNA04050		267	226.667	291	261.556
23	CNAG_06377	AFR98615	CNN01030		153.667	246	320	239.889
24	CNAG_03787	AFR93294	CNB02810		146	187	381	238
25	CNAG_07561	AFR94072	CNK01050		253.333	148.667	272	224.667
26	CNAG_00785	AFR92916	CNA07620		162.333	228	239	209.778
27	CNAG_06923	AFR94180	CNK00070	Xfp2	163.333	206.333	238	202.556
28	CNAG_06770	AFR93031	CNB00300	Fba1	251	152	180	194.333
29	CNAG_01151	AGV14337	CND02770	Ubc5	127.667	241.667	191	186.778
30	CNAG_01820	AGV14729	CNC03080	Pyk1	144	142.333	244	176.778
31	CNAG_05725	AFR96043	CNF02480		123.5	134.333	263	173.611
32	CNAG_04082	AFR93582	CNB05640		144.667	129.333	243	172.333
33	CNAG_04152	AFR96882	CNI02890		84.3333	122	303	169.778
34	CNAG_05753	AGV14483	CNF02250	Arg5	168.667	136.333	201	168.667
35	CNAG_05918	AFR96238	CNF00570		263	38.6667	186	162.556
36	CNAG_00788	AFR92919	CNA07650	Ndh1	177	197	113	162.333
37	CNAG_07363	AFR92611	CNA04610		165.5	56.5	256	159.333
38	CNAG_04215	Q8TG24	CNI03560	Met3	150.333	114	202	155.444
39	CNAG_05900	AFR96220	CNF00730		105.5	57	295	152.5
40	CNAG_06102	AGV14766	CNM01090		127.5	132.333	186	148.611
41	CNAG_06443	AFR98682	CNN01680	Kar2	169.333	100.667	173	147.667
42	CNAG_04441	AFR97161	CNI01160		203	188	37	142.667
43	CNAG_01840	AFR98035	CNC03260	Tub1	61.5	194.5	162	139.333
44	CNAG_00935	AFR95194	CND00750		147.333	105	156	136.111
45	CNAG_07851	AFR97439	CNJ02060		139	88	170	132.333
46	CNAG_04969	AFR94235	CNL06460	Ugd1	121.5	105.333	168	131.611
47	CNAG_05884	AFR96204	CNF00890	Kap123	54	86.5	237	125.833
48	CNAG_01137	AFR95008	CND02620		120.667	90.3333	160	123.667
49	CNAG_01404	AFR94738	CND05160		75.5	124.667	167	122.389
50	CNAG_04192	AFR96924	CNI03300		104.667	87.3333	164	118.667
51	CNAG_05602	AFR99030	CNH02450	Put2	165	154.667	30	116.556
52	CNAG_02736	AFR93954	CNC03610		109	75	144	109.333
53	CNAG_07676	AFR96168	CNF01240		50.5	78.5	179	102.667
54	CNAG_07807	AFR94317	CNL05670		47.3333	133.667	126	102.333
55	CNAG_03263	AFR96484	CNG03130	Tuf1	65	91.3333	120	92.1111
56	CNAG_00006	AFR92144	CNA00070		114.667	62.5	99	92.0556
57	CNAG_02418	AFR95416	CNE01390		89	99.3333	80	89.4444
58	CNAG_07004	AFR94683	CND05840	Lpd1α	130.333	52	81	87.7778
59	CNAG_02129	AFR95690	CNE04080		-	69	103	86
60	CNAG_01558	AFR97763	CNC06260		75.6667	-	91	83.3333
61	CNAG_00741	AFR92871	CNA07200		37	92.6667	114	81.2222
62	CNAG_01264	AFR94878	CND03850		133.667	74	32	79.8889
63	CNAG_04800	AFR97416	CNJ02270		54.3333	-	105	79.6667
64	CNAG_03251	AFR96477	CNG03220	Arf2	-	44.5	107	75.75
65	CNAG_06112	AFR98336	CNM01170		70.5	52	81	67.8333
66	CNAG_04362	AFR97093	CNI01880		-	35	91	63
67	CNAG_02212	AFR95608	CNE03290		78.5	34	71	61.1667
68	CNAG_05907	AFR96227	CNF00650		83.3333	42.3333	46	57.2222
69	CNAG_02257	AFR95571	CNE02890		38.5	88.3333	33	53.2778
70	CNAG_02502	AFR95330	CNE00590		-	50.5	53	51.75
71	CNAG_05556	AFR98983	CNH02050		-	47	56	51.5
72	CNAG_02917	AFR93775	CNC05270		25	41.5	87	51.1667
73	CNAG_00809	AFR92940	CNA07860		-	49	50	49.5
74	CNAG_03507	AFR96730	CNG00860		71.3333	44	31	48.7778
75	CNAG_00335	AFR92469	CNA03170	Tap42	76.6667	35.5	32	48.0556
76	CNAG_07628	AFR95378	CNE01020		67	31.5	31	43.1667
77	CNAG_05920	AFR96240	CNF00550		39.3333	42	39	40.1111
78	CNAG_01813	AFR98009	CNC03020		-	38	35	36.5
79	CNAG_07318	AFR92334	CNA01870		21.3333	32	46	33.1111
80	CNAG_03125	AFR96350	CNG04370		30.6667	30.6667	27	29.4444
81	CNAG_05734	AGV14475	CNF02400	Sla2	22.3333	-	36	29.1667
82	CNAG_05216	AFR94471	CNL04130	Rad53	-	29.5	28	28.75
